# Stress-Related Transcriptional Regulators Dominate the Conserved Core GRN for Three Cyanobacteria: Network Topology Maps the Highest-Influence Nodes as Promising Engineering Targets

**DOI:** 10.64898/2026.06.09.731130

**Authors:** Pavlo Bohutskyi, Rudolph DiMura, Zachary Johnson, Robert Li, David Anderson, Margaret Cheung

## Abstract

Cyanobacteria manage photosynthetic and environmental stresses through transcriptional programs controlled by regulators also affecting carbon flux, growth states, and metabolic output that bioproduction seeks to optimize. This regulatory architecture and its most influential nodes remain incompletely characterized. We hypothesized two influential regulator layers: a conserved core responding to common stresses, and species-specific regulators mediating strain-level niche adaptations. Mapping both layers underpins understanding genome→regulatory-network→phenotype flow, enabling global transcription machinery engineering for reliable bioproduction. To test our hypothesis, we constructed conserved-core and species-specific gene regulatory networks (GRNs) for three cyanobacteria, *Synechococcus elongatus* PCC 7942, *Synechocystis* sp. PCC 6803 and *Picosynechococcus* sp. PCC 7002, integrating a manually curated multi-pipeline regulator inventory with 1,098 harmonized transcriptome states for the 1,362-gene tri-homolog core genome. We quantified each regulator influence using local (degree, k-core), global (betweenness, closeness), and community-aware (eigenvector) centrality measures, and an Integrated Centrality score aggregating influence across complementary topological measures. High-influence regulators are predicted to exert broad metabolic effects when manipulated, making them priority candidates for single-target engineering interventions that modulate multiple genes and reprogram complex phenotypes. Across the three cyanobacteria, the two GRN layers proved topologically distinct: the conserved core concentrated influence in stress-related hubs (11 of its top 15 by Integrated Centrality were stress-related), while species-specific networks spread influence across functionally diverse regulators. Stress-coupled enrichment also held per individual centrality measure: regulators ranking top in both the core and species-specific GRNs by the same measure were mostly stress-related (15 of 19 instances), including the multi-stress regulators RpaB, Rre1, and BolA, the heat-shock HrcA, and the nitrogen NtcA. In species-specific GRNs, stress-related regulators remained the leading category alongside circadian, carbon-metabolism, morphology, and housekeeping regulators, including PlmA, Pex, TetR, and SrrB in PCC 7942; KaiC3, Sycrp1, Rre28, and Bhl in PCC 6803; and Zur, Sycrp1, and NarL in PCC 7002. High-influence putative regulators included the iron-stress AraC-family paralogs IutR1–IutR3, OmpR-family paralogs OmpR1–OmpR2, and chromosome- or plasmid-encoded Xre-family, AraC, and HypP. Stress regulation emerges as a recurring high-influence axis across these networks. The conserved core identifies universal regulatory programs, and species-specific layers reveal strain-level innovations for cross-strain transfer to support engineering of robust bioproduction.

**Importance:** Cyanobacteria are studied as platforms for sustainable, carbon-recycling production of fuels and chemicals from sunlight, water, and atmospheric carbon dioxide. Their reliable deployment in industrial settings is limited by environmental stresses that depress photosynthetic efficiency and product yields. The same regulatory proteins that govern stress responses also control how cells partition carbon, switch growth states, and direct metabolic output, making them natural levers for engineering robust production strains. Yet systematic, cross-species maps of these regulators have been missing. We present the first comparative regulatory map spanning three biotechnologically important model cyanobacteria, *Synechococcus elongatus* PCC 7942, *Synechocystis* sp. PCC 6803, and *Picosynechococcus* sp. PCC 7002, and identify the conserved regulators most influential across all three. The resulting catalog prioritizes candidate targets for experimental validation, and the supporting datasets and analytical framework are released for reuse to support efforts to engineer cyanobacterial strains for reliable industrial bioproduction.
