## Supplementary Dataset S5 for "Stress-Related Transcriptional Regulators Dominate the Conserved Core GRN for Three Cyanobacteria: Network Topology Maps the Highest-Influence Nodes as Promising Engineering Targets"

### Sheet: S5-1. Final list of TFs 7942
locus_tag	strain	tag	name_added_during_curation	name
SYNPCC7942_RS00455	SYNPCC7942	RS00455		GntR family transcriptional regulator
SYNPCC7942_RS07435	SYNPCC7942	RS07435	added name info	RpaB response regulator transcription factor
SYNPCC7942_RS00645	SYNPCC7942	RS00645		global nitrogen regulator NtcA
SYNPCC7942_RS10700	SYNPCC7942	RS10700	added name info	ROK family protein XylR
SYNPCC7942_RS03160	SYNPCC7942	RS03160		heat-inducible transcriptional repressor HrcA
SYNPCC7942_RS06370	SYNPCC7942	RS06370		Crp/Fnr family transcriptional regulator
SYNPCC7942_RS02895	SYNPCC7942	RS02895		RpoD/SigA family RNA polymerase sigma factor
SYNPCC7942_RS00380	SYNPCC7942	RS00380	added name info	ranscriptional regulator, XRE family
SYNPCC7942_RS06365	SYNPCC7942	RS06365		LysR family transcriptional regulator
SYNPCC7942_RS03075	SYNPCC7942	RS03075		TetR/AcrR family transcriptional regulator
SYNPCC7942_RS05870	SYNPCC7942	RS05870	added name info	BolA family transcriptional regulator
SYNPCC7942_RS09380	SYNPCC7942	RS09380		RNA polymerase sigma factor SigC
SYNPCC7942_RS02830	SYNPCC7942	RS02830	added name info	SrrB response regulator transcription factor
SYNPCC7942_RS10350	SYNPCC7942	RS10350		DNA/RNA nuclease SfsA
SYNPCC7942_RS09760	SYNPCC7942	RS09760	added name info	sigma-70 family RNA polymerase sigma factor sigG
SYNPCC7942_RS09065	SYNPCC7942	RS09065	added name info. Not homologs	sigma-70 family RNA polymerase sigma factor sigF2
SYNPCC7942_RS03325	SYNPCC7942	RS03325		RNA polymerase sigma factor RpoD
SYNPCC7942_RS13165	SYNPCC7942	RS13165		Rrf2 family transcriptional regulator
SYNPCC7942_RS08405	SYNPCC7942	RS08405		Fur family transcriptional regulator
SYNPCC7942_RS03260	SYNPCC7942	RS03260		transcription termination/antitermination protein NusG
SYNPCC7942_RS10340	SYNPCC7942	RS10340		XRE family transcriptional regulator
SYNPCC7942_RS04835	SYNPCC7942	RS04835	added name info	transcriptional regulator, XRE family
SYNPCC7942_RS08850	SYNPCC7942	RS08850		heavy metal-responsive transcriptional regulator, MerR family
SYNPCC7942_RS09620	SYNPCC7942	RS09620	added name info	putative transcripton factor DevT-like
SYNPCC7942_RS08885	SYNPCC7942	RS08885		circadian expression RNA polymerase sigma factor SigA2
SYNPCC7942_RS12275	SYNPCC7942	RS12275	added name info	two component transcriptional regulator, winged helix family
SYNPCC7942_RS10170	SYNPCC7942	RS10170		anti-sigma factor
SYNPCC7942_RS11970	SYNPCC7942	RS11970		Crp/Fnr family transcriptional regulator
SYNPCC7942_RS10165	SYNPCC7942	RS10165		sigma-70 family RNA polymerase sigma factor sigI
SYNPCC7942_RS05230	SYNPCC7942	RS05230	added name info	YebC/PmpR family DNA-binding transcriptional regulator
SYNPCC7942_RS07940	SYNPCC7942	RS07940		RpoD/SigA family RNA polymerase sigma factor
SYNPCC7942_RS09160	SYNPCC7942	RS09160		Fur family transcriptional regulator
SYNPCC7942_RS09935	SYNPCC7942	RS09935		helix-turn-helix transcriptional regulator
SYNPCC7942_RS12535	SYNPCC7942	RS12535	added name info	response regulator transcription factor, OmpR family (PhoB)
SYNPCC7942_RS11050	SYNPCC7942	RS11050	added name info	Crp/Fnr family transcriptional regulator IdiB (Iron deficiency-induced protein B)
SYNPCC7942_RS00560	SYNPCC7942	RS00560		transcriptional regulator, XRE family
SYNPCC7942_RS08580	SYNPCC7942	RS08580	added name info	Crp/Fnr family transcriptional regulator CysR
SYNPCC7942_RS09435	SYNPCC7942	RS09435	added name info	two component transcriptional regulator Rre1
SYNPCC7942_RS11030	SYNPCC7942	RS11030	added name info	transcriptional repressor, ferric uptake regulator, FUR family
SYNPCC7942_RS09990	SYNPCC7942	RS09990		AbrB family transcriptional regulator
SYNPCC7942_RS11715	SYNPCC7942	RS11715		response regulator transcription factor NblR
SYNPCC7942_RS10040	SYNPCC7942	RS10040		LysR family transcriptional regulator
SYNPCC7942_RS09740	SYNPCC7942	RS09740	added name info	transcriptional regulator, XRE family
SYNPCC7942_RS06230	SYNPCC7942	RS06230		circadian clock protein KaiC
SYNPCC7942_RS03465	SYNPCC7942	RS03465	added name info	circadian period extender Pex, PadR family transcriptional regulator
SYNPCC7942_RS00765	SYNPCC7942	RS00765	added name info	PsbAI-stimulating factor response regulator psfR
SYNPCC7942_RS12560	SYNPCC7942	RS12560		transcription antitermination factor NusB
SYNPCC7942_RS03440	SYNPCC7942	RS03440		RNA polymerase sigma factor, RpoD/SigA family
SYNPCC7942_RS07720	SYNPCC7942	RS07720		RNA polymerase sigma factor SigF
SYNPCC7942_RS05195	SYNPCC7942	RS05195	added name info	SphR response regulator transcription factor
SYNPCC7942_RS06700	SYNPCC7942	RS06700		HTH-type transcriptional activator CmpR
SYNPCC7942_RS05070	SYNPCC7942	RS05070	added name info	transcriptional repressor Fur
SYNPCC7942_RS03530	SYNPCC7942	RS03530		metalloregulator ArsR/SmtB family transcription factor
SYNPCC7942_RS10260	SYNPCC7942	RS10260		transcription termination factor NusA
SYNPCC7942_RS08820	SYNPCC7942	RS08820		iron-sulfur cluster biosynthesis transcriptional regulator SufR
SYNPCC7942_RS00480	SYNPCC7942	RS00480		RpaA response regulator transcription factor
SYNPCC7942_RS03955	SYNPCC7942	RS03955	added name info	transcriptional regulator, XRE family
SYNPCC7942_RS08645	SYNPCC7942	RS08645	added name info	putative transcriptional regulator, HxlR family
SYNPCC7942_RS07185	SYNPCC7942	RS07185		response regulator transcription factor
SYNPCC7942_RS11465	SYNPCC7942	RS11465		AbrB family transcriptional regulator
SYNPCC7942_RS09500	SYNPCC7942	RS09500		response regulator transcription factor
SYNPCC7942_RS08780	SYNPCC7942	RS08780	added name info	transcriptional regulator GntR, HTH, MocR family
SYNPCC7942_RS07805	SYNPCC7942	RS07805	added name info	nitrogen assimilation regulatory protein transcriptional regulator
SYNPCC7942_RS03960	SYNPCC7942	RS03960	added name info	transcriptional regulator, XRE family
SYNPCC7942_RS13695	SYNPCC7942	RS13695	added name info	transcriptional regulator, XRE family
SYNPCC7942_RS04225	SYNPCC7942	RS04225		Fur family transcriptional regulator
SYNPCC7942_RS03565	SYNPCC7942	RS03565		transcriptional regulator NrdR
SYNPCC7942_RS12285	SYNPCC7942	RS12285	lrrA	LysR family transcriptional regulator lrrA
SYNPCC7942_RS05640				chromosomal replication initiator protein DnaA
SYNPCC7942_RS05680				HU family DNA-binding protein
SYNPCC7942_RS06745				bifunctional pyr operon transcriptional regulator/uracil phosphoribosyltransferase PyrR

### Sheet: S5-2. Final list of TFs 7002
locus_tag	strain	tag	name_added_during_curation	name
SYNPCC7002_RS05135	SYNPCC7002	RS05135		transcription termination/antitermination protein NusG
SYNPCC7002_RS12395	SYNPCC7002	RS12395		transcriptional repressor Fur
SYNPCC7002_RS11685	SYNPCC7002	RS11685	added name info	helix-turn-helix domain-containing protein
SYNPCC7002_RS08965	SYNPCC7002	RS08965		Crp/Fnr family transcriptional regulator
SYNPCC7002_RS09320	SYNPCC7002	RS09320		Crp/Fnr family transcriptional regulator
SYNPCC7002_RS04890	SYNPCC7002	RS04890	added name info	mtrA response regulator transcription factor, OmpR family,
SYNPCC7002_RS15520	SYNPCC7002	RS15520	added name info	response regulator transcription factor, NarL/FixJ family
SYNPCC7002_RS15680	SYNPCC7002	RS15680		AraC family transcriptional regulator
SYNPCC7002_RS07760	SYNPCC7002	RS07760	added name info	hybrid sensor histidine kinase/response regulator
SYNPCC7002_RS14245	SYNPCC7002	RS14245		putative DNA binding domain-containing protein
SYNPCC7002_RS05460	SYNPCC7002	RS05460		AbrB family transcriptional regulator
SYNPCC7002_RS02715	SYNPCC7002	RS02715		BolA/IbaG family iron-sulfur metabolism protein
SYNPCC7002_RS04650	SYNPCC7002	RS04650		transcription antitermination factor NusB
SYNPCC7002_RS06150	SYNPCC7002	RS06150		TetR/AcrR family transcriptional regulator
SYNPCC7002_RS09630	SYNPCC7002	RS09630		RNA polymerase sigma factor SigF
SYNPCC7002_RS09420	SYNPCC7002	RS09420	added name info	helix-turn-helix domain-containing XRE-family like protein
SYNPCC7002_RS10050	SYNPCC7002	RS10050		RNA polymerase sigma factor RpoD
SYNPCC7002_RS08255	SYNPCC7002	RS08255		transcriptional repressor
SYNPCC7002_RS01420	SYNPCC7002	RS01420		circadian clock protein KaiC
SYNPCC7002_RS09995	SYNPCC7002	RS09995		heat-inducible transcriptional repressor HrcA
SYNPCC7002_RS01335	SYNPCC7002	RS01335		RNA polymerase sigma factor SigC
SYNPCC7002_RS16320	SYNPCC7002	RS16320		AraC family transcriptional regulator
SYNPCC7002_RS15720	SYNPCC7002	RS15720		AraC family transcriptional regulator
SYNPCC7002_RS04680	SYNPCC7002	RS04680		response regulator transcription factor
SYNPCC7002_RS06540	SYNPCC7002	RS06540		response regulator transcription factor
SYNPCC7002_RS03295	SYNPCC7002	RS03295		LuxR C-terminal-related transcriptional regulator
SYNPCC7002_RS02455	SYNPCC7002	RS02455		response regulator transcription factor
SYNPCC7002_RS07385	SYNPCC7002	RS07385		sigma 54-interacting transcriptional regulator
SYNPCC7002_RS08860	SYNPCC7002	RS08860		WYL domain-containing protein
SYNPCC7002_RS04250	SYNPCC7002	RS04250	added name info	response regulator transcription factor phoB
SYNPCC7002_RS07295	SYNPCC7002	RS07295		Crp/Fnr family transcriptional regulator
SYNPCC7002_RS03950	SYNPCC7002	RS03950		GntR family transcriptional regulator
SYNPCC7002_RS01800	SYNPCC7002	RS01800		RpoD/SigA family RNA polymerase sigma factor
SYNPCC7002_RS00650	SYNPCC7002	RS00650		heavy metal-responsive transcriptional regulator
SYNPCC7002_RS08945	SYNPCC7002	RS08945	added name info	DNA/RNA nuclease SfsA and may be a regulatory factor for sugar metabolism
SYNPCC7002_RS08175	SYNPCC7002	RS08175		LysR family transcriptional regulator
SYNPCC7002_RS00050	SYNPCC7002	RS00050		Spx/MgsR family RNA polymerase-binding regulatory protein
SYNPCC7002_RS04780	SYNPCC7002	RS04780		transcriptional regulator NrdR
SYNPCC7002_RS03760	SYNPCC7002	RS03760		transcription termination factor NusA
SYNPCC7002_RS15410	SYNPCC7002	RS15410	WP_012305516.1	recombinase family protein
SYNPCC7002_RS11715	SYNPCC7002	RS11715		EAL domain-containing protein
SYNPCC7002_RS05985	SYNPCC7002	RS05985		LysR family transcriptional regulator
SYNPCC7002_RS15255	SYNPCC7002	RS15255		AraC family transcriptional regulator
SYNPCC7002_RS12105	SYNPCC7002	RS12105		TetR/AcrR family transcriptional regulator
SYNPCC7002_RS00640	SYNPCC7002	RS00640		AbrB family transcriptional regulator
SYNPCC7002_RS11400	SYNPCC7002	RS11400		hypothetical protein
SYNPCC7002_RS00260	SYNPCC7002	RS00260		metalloregulator ArsR/SmtB family transcription factor
SYNPCC7002_RS12090	SYNPCC7002	RS12090		ROK family protein
SYNPCC7002_RS08390	SYNPCC7002	RS08390		global nitrogen regulator NtcA
SYNPCC7002_RS14790	SYNPCC7002	RS14790		helix-turn-helix domain-containing protein
SYNPCC7002_RS15995	SYNPCC7002	RS15995		response regulator transcription factor
SYNPCC7002_RS09260	SYNPCC7002	RS09260		transcriptional repressor LexA
SYNPCC7002_RS06005	SYNPCC7002	RS06005		RNA polymerase sigma factor, RpoD/SigA family
SYNPCC7002_RS09195	SYNPCC7002	RS09195		transcriptional repressor
SYNPCC7002_RS00635	SYNPCC7002	RS00635		Rrf2 family transcriptional regulator
SYNPCC7002_RS15030	SYNPCC7002	RS15030		sigma-70 family RNA polymerase sigma factor
SYNPCC7002_RS16160	SYNPCC7002	RS16160		AAA family ATPase
SYNPCC7002_RS13450	SYNPCC7002	RS13450		LysR family transcriptional regulator
SYNPCC7002_RS10525	SYNPCC7002	RS10525		sigma-70 family RNA polymerase sigma factor
SYNPCC7002_RS04290	SYNPCC7002	RS04290		response regulator
SYNPCC7002_RS08210	SYNPCC7002	RS08210		YebC/PmpR family DNA-binding transcriptional regulator
SYNPCC7002_RS04690	SYNPCC7002	RS04690		EAL domain-containing protein
SYNPCC7002_RS14440	SYNPCC7002	RS14440		WYL domain-containing protein
SYNPCC7002_RS01085	SYNPCC7002	RS01085		response regulator transcription factor
SYNPCC7002_RS03030	SYNPCC7002	RS03030		response regulator transcription factor
SYNPCC7002_RS09780	SYNPCC7002	RS09780		response regulator transcription factor
SYNPCC7002_RS08480	SYNPCC7002	RS08480		bifunctional pyr operon transcriptional regulator/uracil phosphoribosyltransferase PyrR
SYNPCC7002_RS10145	SYNPCC7002	RS10145		response regulator transcription factor
SYNPCC7002_RS00850	SYNPCC7002	RS00850		LysR family transcriptional regulator
SYNPCC7002_RS02410	SYNPCC7002	RS02410		response regulator
SYNPCC7002_RS06165	SYNPCC7002	RS06165		Crp/Fnr family transcriptional regulator
SYNPCC7002_RS12515	SYNPCC7002	RS12515		response regulator transcription factor
SYNPCC7002_RS00690	SYNPCC7002	RS00690		response regulator transcription factor
SYNPCC7002_RS15535	SYNPCC7002	RS15535		MarR family transcriptional regulator
SYNPCC7002_RS14385	SYNPCC7002	RS14385		transcriptional regulator
SYNPCC7002_RS09845	SYNPCC7002	RS09845		sigma-70 family RNA polymerase sigma factor
SYNPCC7002_RS09090	SYNPCC7002	RS09090		iron-sulfur cluster biosynthesis transcriptional regulator SufR
SYNPCC7002_RS09175				RNA polymerase sigma factor, RpoD/SigA family
SYNPCC7002_RS02935				metalloregulator ArsR/SmtB family transcription factor
SYNPCC7002_RS09950				helix-turn-helix domain-containing protein
SYNPCC7002_RS00010				DnaA

### Sheet: S5-3. Final list of TFs 6803
locus_tag	strain	tag	name_added_during_curation	name
SGL_RS15210	SGL6803	RS15210		AbrB family transcriptional regulator
SGL_RS12430	SGL6803	RS12430		circadian clock protein kaiC3
SGL_RS17760	SGL6803	RS17760		circadian clock protein KaiC1
SGL_RS06215	SGL6803	RS06215		transcription termination/antitermination protein NusG
SGL_RS15805	SGL6803	RS15805		two component system response regulator RpaA
SGL_RS06480	SGL6803	RS06480		sigma-70 family RNA polymerase sigma factor
SGL_RS01980	SGL6803	RS01980		AraC family transcriptional regulator
SGL_RS12595	SGL6803	RS12595		ROK family protein
SGL_RS00320	SGL6803	RS00320		helix-turn-helix XRE-like transcriptional regulator
SGL_RS17245	SGL6803	RS17245		RNA polymerase sigma factor RpoD
SGL_RS08040	SGL6803	RS08040		transcriptional repressor LexA
SGL_RS12005	SGL6803	RS12005		AbrB family transcriptional regulator
SGL_RS15965	SGL6803	RS15965		response regulator transcription factor
SGL_RS08845	SGL6803	RS08845		LysR family transcriptional regulator
SGL_RS00075	SGL6803	RS00075		Transcription factor, Xre family contains 1 HTH_3
SGL_RS03065	SGL6803	RS03065		heat-inducible transcriptional repressor HrcA
SGL_RS01625	SGL6803	RS01625		helix-turn-helix domain-containing protein
SGL_RS04725	SGL6803	RS04725		response regulator transcription factor
SGL_RS08500	SGL6803	RS08500		GntR family transcriptional regulator
SGL_RS08165	SGL6803	RS08165		sigma-70 family RNA polymerase sigma factor
SGL_RS05150	SGL6803	RS05150		TetR/AcrR family transcriptional regulator
SGL_RS14610	SGL6803	RS14610		RNA polymerase sigma factor SigC
SGL_RS04450	SGL6803	RS04450		BolA family transcriptional regulator
SGL_RS14540	SGL6803	RS14540		bifunctional pyr operon transcriptional regulator/uracil phosphoribosyltransferase PyrR
SGL_RS07740	SGL6803	RS07740		RNA polymerase sigma factor, RpoD/SigA family
SGL_RS04055	SGL6803	RS04055		winged helix-turn-helix transcriptional regulator
SGL_RS13130	SGL6803	RS13130		transcriptional regulator NrdR
SGL_RS02470	SGL6803	RS02470		transcription termination factor NusA
SGL_RS01955	SGL6803	RS01955		AraC family transcriptional regulator
SGL_RS00515	SGL6803	RS00515		helix-turn-helix domain-containing protein
SGL_RS09285	SGL6803	RS09285		global nitrogen regulator NtcA
SGL_RS16080	SGL6803	RS16080	added name info	coaR cobalt transporter transcriptional activator
SGL_RS16495	SGL6803	RS16495		response regulator
SGL_RS00400	SGL6803	RS00400	added name info	transcriptional regulatory protein GntR family
SGL_RS00455	SGL6803	RS00455		WYL domain-containing transcriptional regulator
SGL_RS12540	SGL6803	RS12540		RNA polymerase sigma factor, RpoD/SigA family
SGL_RS13820	SGL6803	RS13820		helix-turn-helix domain-containing protein
SGL_RS17395	SGL6803	RS17395		helix-turn-helix domain-containing protein
SGL_RS02510	SGL6803	RS02510		BlaI/MecI/CopY family transcriptional regulator
SGL_RS07730	SGL6803	RS07730		DNA/RNA nuclease SfsA
SGL_RS07535	SGL6803	RS07535		LysR family transcriptional regulator
SGL_RS07975	SGL6803	RS07975		RNA polymerase sigma factor, RpoD/SigA family
SGL_RS11285	SGL6803	RS11285		response regulator transcription factor
SGL_RS06340	SGL6803	RS06340		response regulator transcription factor
SGL_RS18290	SGL6803	RS18290		transcriptional repressor
SGL_RS10820	SGL6803	RS10820		sigma 54-interacting transcriptional regulator
SGL_RS10755	SGL6803	RS10755		Crp/Fnr family transcriptional regulator
SGL_RS17440	SGL6803	RS17440		RNA polymerase sigma factor SigF
SGL_RS01215	SGL6803	RS01215		Transcription factor, MerR family contains 1 MerR
SGL_RS15585	SGL6803	RS15585		Crp/Fnr family transcriptional regulator
SGL_RS14385	SGL6803	RS14385		response regulator transcription factor
SGL_RS08520	SGL6803	RS08520		metalloregulator ArsR/SmtB family transcription factor
SGL_RS14165	SGL6803	RS14165		sigma-70 family RNA polymerase sigma factor
SGL_RS17120	SGL6803	RS17120		response regulator transcription factor
SGL_RS02020	SGL6803	RS02020		AraC family transcriptional regulator
SGL_RS01255	SGL6803	RS01255		MarR family transcriptional regulator
SGL_RS08080	SGL6803	RS08080		transcriptional repressor
SGL_RS00670	SGL6803	RS00670		WYL domain-containing protein
SGL_RS04820	SGL6803	RS04820		LysR family transcriptional regulator
SGL_RS10605	SGL6803	RS10605		Crp/Fnr family transcriptional regulator
SGL_RS15245	SGL6803	RS15245		iron-sulfur cluster biosynthesis transcriptional regulator SufR
SGL_RS11370	SGL6803	RS11370		response regulator transcription factor
SGL_RS06080	SGL6803	RS06080		response regulator transcription factor
SGL_RS16165	SGL6803	RS16165		LuxR C-terminal-related transcriptional regulator
SGL_RS08835				circadian clock protein KaiC2
SGL_RS11835				transcription antitermination factor NusB
SGL_RS04615				transcriptional repressor
SGL_RS15310				response regulator transcription factor
SGL_RS12485				YebC/PmpR family DNA-binding transcriptional regulator
SGL_RS08210				chromosomal replication initiator protein DnaA
SGL_RS06410				HU family DNA-binding protein
SGL_RS11985				LysR family transcriptional regulator
SGL_RS02990				response regulator transcription factor
SGL_RS15215				Rrf2 family transcriptional regulator
