## Supplementary Dataset S1 for "Stress-Related Transcriptional Regulators Dominate the Conserved Core GRN for Three Cyanobacteria: Network Topology Maps the Highest-Influence Nodes as Promising Engineering Targets"

### Sheet: S1-1. Initial 7942 Bioprojects
Project_tag	BioProject	SRA_study_id	GEO_id	Ref_condition	Experiment_type	Project_replicates	Replicates_pooled	Single_paired	RNASeq_samples_n	n_conditions	PCA_color	Date_submitted	Submission_entity	Data_loc	Data_link	Paper
StressorR	PRJNA10645	SRP003368	Gp0000422	S7-Ref_0h	Perturbation	FALSE	FALSE	P	14	14	#89D0F5	2005-11-08	DOE_Joint_Genome_Institute	NCBI	https://www.ncbi.nlm.nih.gov/Traces/study/?acc=PRJNA10645&o=acc_s%3Aa	www.doi.org/10.1371/journal.pone.0109738
Hi_Res	PRJNA140271	SRP006795	GSE29264	pooled	NA	TRUE	FALSE	S	3	1	#468C82	2011-05-16	Harvard_University	NA	https://www.ncbi.nlm.nih.gov/Traces/study/?acc=PRJNA140271&o=acc_s%3Aa	https://doi.org/10.1186%2Fgb-2011-12-5-r47
FFA	PRJNA196229	SRP020509	GSE45762	WT_100h	Genetic_engineering	TRUE	FALSE	S	17	6	#673C29	2013-04-04	Bioenergy_and_Defense_Technologies,_Sandia_National_Laboratories	Both	https://www.ncbi.nlm.nih.gov/Traces/study/?acc=PRJNA196229&o=acc_s%3Aa	https://doi.org/10.1186/1754-6834-6-113
RpaA	PRJNA221220	SRP030395	GSE51112	EOC113_24h	Genetic_characterization	FALSE	FALSE	S	18	18	#B6917B	2013-09-24	O'Shea,_Molecular_and_Cellular_Biology,_Harvard_Univ_/_Howard_Hughes_Medical_Institut	Both	https://www.ncbi.nlm.nih.gov/Traces/study/?acc=PRJNA221220&o=acc_s%3Aa	www.doi.org/10.1016/j.cell.2013.11.005
aws_RpaA	PRJNA221220_aws	SRP030395	GSE51112	EOC113_aws_24h	Genetic_characterization	FALSE	FALSE	S	18	18	#fe55f4	2013-09-24	O'Shea,_Molecular_and_Cellular_Biology,_Harvard_Univ_/_Howard_Hughes_Medical_Institut	Both	https://www.ncbi.nlm.nih.gov/Traces/study/?acc=PRJNA221220&o=acc_s%3Aa	www.doi.org/10.1016/j.cell.2013.11.005
PRJNA259562	PRJNA259562	SRP045863	NA	WT_gc	NA	FALSE	TRUE	N	1	1	#1791FA	2014-08-26	Joint_Genome_Institute	NA	https://www.ncbi.nlm.nih.gov/Traces/study/?acc=PRJNA259562&o=acc_s%3Aa	https://doi.org/10.1371/journal.pone.0109738
Nstarv	PRJNA315938	SRP072154	GSE79726	WT_48h	Perturbation	TRUE	FALSE	P	6	3	#0040CE	2016-03-22	Korea_Institute_of_Science_and_Technology	Both	https://www.ncbi.nlm.nih.gov/Traces/study/?acc=PRJNA315938&o=acc_s%3Aa	https://doi.org/10.1038/srep30584,__https://doi.org/10.1111/pbi.12536
ClockRes	PRJNA354335	SRP093663	GSE89999	clock_rescue_dawn_5m	Genetic_characterization	FALSE	FALSE	S	24	24	#F58880	2016-11-17	O'Shea,_Molecular_and_Cellular_Biology,_Harvard_University	Both	https://www.ncbi.nlm.nih.gov/Traces/study/?acc=PRJNA354335&o=acc_s%3Aa	https://doi.org/10.7554/eLife.23210
JGI	PRJNA372989	NA	Gp0014157	1266.1.1258	NA	FALSE	FALSE	N	19	19	#7ADA6B	2017-02-08	DOE_Joint_Genome_Institute	NA	https://www.ncbi.nlm.nih.gov/Traces/study/?acc=PRJNA372989&o=acc_s%3Aa	NA
ppGpp	PRJNA401742	SRP117070	GSE103462	wt_dawn_0m	Genetic_characterization	TRUE	FALSE	S	8	4	#348215	2017-09-05	O'Shea,_Molecular_and_Cellular_Biology,_Harvard_University	Both	https://www.ncbi.nlm.nih.gov/Traces/study/?acc=PRJNA401742&o=acc_s%3Aa	https://doi.org/10.1016/j.celrep.2017.11.067
ppGpp	PRJNA401777	SRP117071	GSE103463	wt_dawn_0m	Genetic_characterization	TRUE	FALSE	S	8	4	#B6D0E2	2017-09-05	O'Shea,_Molecular_and_Cellular_Biology,_Harvard_University	Both	https://www.ncbi.nlm.nih.gov/Traces/study/?acc=PRJNA401777&o=acc_s%3Aa	https://doi.org/10.1016/j.celrep.2017.11.067
ppGpp	PRJNA403840	SRP117169	GSE103644	wt_dawn_0m	Genetic_characterization	FALSE	FALSE	S	6	6	#F5A5F0	2017-09-08	O'Shea,_Molecular_and_Cellular_Biology,_Harvard_University	Both	https://www.ncbi.nlm.nih.gov/Traces/study/?acc=PRJNA403840&o=acc_s%3Aa	https://doi.org/10.1016/j.celrep.2017.11.067
ppGpp	PRJNA404081	SRP117265	GSE103704	wt_dawn_0m	Genetic_characterization	TRUE	FALSE	S	36	18	#000000	2017-09-11	O'Shea,_Molecular_and_Cellular_Biology,_Harvard_University	Both	https://www.ncbi.nlm.nih.gov/Traces/study/?acc=PRJNA404081&o=acc_s%3Aa	https://doi.org/10.1016/j.celrep.2017.11.067
Light	PRJNA412032	SRP118803	GSE104203	wt_clearday_dawn_0.5h	Perturbation	TRUE	FALSE	S	60	30	#BF281B	2017-09-25	Erin_O'Shea_Lab,_FAS_Center_for_Systems_Biology,_Harvard_University	Both	https://www.ncbi.nlm.nih.gov/Traces/study/?acc=PRJNA412032&o=acc_s%3Aa	https://doi.org/10.7554/eLife.32032
ppGpp	PRJNA415380	SRP120955	GSE105774	wt_dawn_0m	Genetic_characterization	TRUE	FALSE	S	36	18	#72F9F5	2017-10-23	O'Shea,_Molecular_and_Cellular_Biology,_Harvard_University	Both	https://www.ncbi.nlm.nih.gov/Traces/study/?acc=PRJNA415380&o=acc_s%3Aa	https://doi.org/10.1016/j.celrep.2017.11.067
Sigma	PRJNA472248	SRP148555	GSE114693	OX-D53E_sigma_0h	Genetic_characterization	TRUE	FALSE	S	72	34	#DC66DD	2018-05-21	O'Shea,_Molecular_and_Cellular_Biology,_Harvard_University	NCBI	https://www.ncbi.nlm.nih.gov/Traces/study/?acc=PRJNA472248&o=acc_s%3Aa	https://doi.org/10.1016/j.celrep.2018.11.049
H2O2	PRJNA506580	SRP170141	GSE122841	WT_normal_48h	Perturbation	FALSE	FALSE	P	4	4	#E56A18	2018-11-22	Kyungpook_National_University	NCBI	https://www.ncbi.nlm.nih.gov/Traces/study/?acc=PRJNA506580&o=acc_s%3Aa	https://doi.org/10.3389/fpls.2018.01848
DHAR	PRJNA588336	SRP229334	GSE140121	WT_normal_2h	Perturbation	FALSE	FALSE	P	4	4	#F34E99	2019-11-07	Kyungpook_National_University	NCBI	https://www.ncbi.nlm.nih.gov/Traces/study/?acc=PRJNA588336&o=acc_s%3Aa	https://doi.org/10.3389/fpls.2020.00231
CoCulture	PRJNA642094	SRP269594	NA	sucrose_secreter	CoCulture_study	TRUE	FALSE	P	6	2	#CCAFDC	2020-06-26	National_Renewable_Energy_Laboratory	NCBI	https://www.ncbi.nlm.nih.gov/Traces/study/?acc=PRJNA642094&o=acc_s%3Aa	https://doi.org/10.1038/s41467-020-17612-8
Mixotroph	PRJNA729175	SRP319593	NA	RL_WT	Genetic_engineering	TRUE	FALSE	S	9	3	#8E3CE3	2021-05-11	Shandong_University	NCBI	https://www.ncbi.nlm.nih.gov/Traces/study/?acc=PRJNA729175&o=acc_s%3Aa	https://doi.org/10.1186/s12934-022-01760-1
Glucose	PRJNA740138	SRP325478	NA	Std	NA	FALSE	FALSE	N	4	4	#3F8D9E	2021-06-23	Qingdao_Institute_of_Bioenergy_and_Bioprocess_Technology,_Chinese_Academy_of_Sciences	NA	https://www.ncbi.nlm.nih.gov/Traces/study/?acc=PRJNA740138&o=acc_s%3Aa	NA
Biofilm	PRJNA845529	SRP378421	GSE205444	Wild_Type_BG11_Supernatant_1d	Genetic_characterization	TRUE	FALSE	S	21	7	#8E851C	2022-06-03	University_of_California_San_Diego	NCBI	https://www.ncbi.nlm.nih.gov/Traces/study/?acc=PRJNA845529&o=acc_s%3Aa	https://doi.org/10.3389/fmicb.2022.899150
HS199	PRJNA847037	SRP379051	NA	WT_NTL	NA	TRUE	FALSE	P	12	4	#9f5741	2022-06-08	QINGDAO_INSTITUTE_OF_BIOENERGY_AND_BIOPROCESS_TECHNOLOGY,_CHINESE_ACADEMY_OF_SCIENCES	NCBI	https://www.ncbi.nlm.nih.gov/Traces/study/?acc=PRJNA847037&o=acc_s%3Aa	https://doi.org/10.1038/s41467-023-36964-5
UVTol	PRJNA854269	SRP384271	NA	Control_15m	Perturbation	TRUE	FALSE	P	10	4	#5C0073	2022-06-29	UCSD	NCBI	https://www.ncbi.nlm.nih.gov/Traces/study/?acc=PRJNA854269&o=acc_s%3Aa	https://doi.org/10.3389/fmicb.2023.1123081
HS	PRJNA888938	SRP401786	NA	WT	NA	TRUE	FALSE	P	6	2	#FFC1C1	2022-10-10	Shandong_University	NCBI	https://www.ncbi.nlm.nih.gov/Traces/study/?acc=PRJNA888938&o=acc_s%3Aa	NA
SaltTol	PRJNA917560	SRP415570	GSE222067	WT_0mM_NaCl_4d	Genetic_engineering_Perturbation	TRUE	FALSE	P	12	4	#548b54	2023-01-03	Tianjin_University	NCBI	https://www.ncbi.nlm.nih.gov/Traces/study/?acc=PRJNA917560&o=acc_s%3Aa	https://doi.org/10.1073/pnas.2211789119
								Total	434

### Sheet: S1-2. Initial 70002 Bioprojects
BioProject	Project_tag	SRA_study_id	GEO_study_id	Ref_condition	Experiment_type	Project_replicates	Replicates_pooled	Single_paired	RNASeq_samples_n	PCA_color	Date_submitted	Data_retrieval	Submission_entity	Data_type_in_AWS	Data_link	Paper
PRJDB6648	NrrA	DRP004943	NA	WT_0h	Perturbation	TRUE	FALSE	P	8	#89D0F5	2019-03-31	sratoolkit	NODAI_Genome_Research_Center,_Tokyo_University_of_Agriculture	.sra	https://www.ncbi.nlm.nih.gov/bioproject/?term=PRJDB6648	https://doi.org/10.1093/pcp/pcy059
PRJNA169550	Acclimation	SRP013965	NA	Standard_0h	Culturing_Study	TRUE	FALSE	S	10	#673C29	2012-06-28	sratoolkit	Pennsylvania_State_University	.csfasta	https://www.ncbi.nlm.nih.gov/bioproject/?term=PRJNA169550	https://doi.org/10.3389/fmicb.2012.00354
PRJNA198203	ChlR	SRP021200	NA	NA	Culturing_Study	TRUE	TRUE	S	8	#B6917B	2013-04-19	sra_run_selector/AWS	Pennsylvania_State_University	.fastq.gz	https://www.ncbi.nlm.nih.gov/bioproject/?term=PRJNA198203	https://doi.org/10.1074%2Fjbc.M114.561233
PRJNA212552	OrganicH+	SRP027559	GSE48981	control	Expression_Profiling	TRUE	TRUE	S	4	#0040CE	2013-07-17	sratoolkit	Brian_Pfleger_Lab,_Chemical_and_Biological_Engineering,_University_of_Wisconsin-Madison	.txt.gz	https://www.ncbi.nlm.nih.gov/bioproject/?term=PRJNA212552	https://doi.org/10.1371%2Fjournal.pone.0076594
PRJNA231839	CoCulture	SRP034523	GSE53360	high_light_high_O2	Co_Culture_Study	TRUE	FALSE	S	60	#F58880	2013-12-16	sratoolkit	Cell_Isolation_and_Systems_Analysis,_Biosystems_Dynamics_&_Simulation,_Environmental_Molecular_Sciences_Laboratory	.csfasta	https://www.ncbi.nlm.nih.gov/bioproject/?term=PRJNA231839	https://doi.org/10.1038%2Fismej.2014.69
PRJNA235952	Vipp1	SRP035555	NA	Comp	Genetic_characterization	FALSE	FALSE	S	2	#348215	2014-01-20	sratoolkit	Pennsylvania_State_University	.csfasta	https://www.ncbi.nlm.nih.gov/bioproject/?term=PRJNA235952	https://doi.org/10.1074%2Fjbc.M114.555631
PRJNA283622	ChemProduction	SRP058241	NA	stdF	Culturing_Study	FALSE	FALSE	S	2	#B6D0E2	2015-05-12	sra_run_selector/AWS	Pennsylvania_State_University	.fastq.gz	https://www.ncbi.nlm.nih.gov/bioproject/?term=PRJNA283622	https://doi.org/10.1016/j.ymben.2015.10.001
PRJNA288806	ccmRdel	SRP060290	NA	WT	Culturing_Study	FALSE	FALSE	S	2	#F5A5F0	2015-07-02	sra_run_selector/AWS	Pennsylvania_State_University	.fastq	https://www.ncbi.nlm.nih.gov/bioproject/?term=PRJNA288806	https://doi.org/10.1002/bit.25913
PRJNA292903	Zn	SRP062732	NA	std	Genetic_characterization	TRUE	TRUE	S	10	#000000	14-Aug-2015	sra_run_selector/AWS	Pennsylvania_State_University	.fastq.gz	https://www.ncbi.nlm.nih.gov/bioproject/?term=PRJNA292903	https://doi.org/10.3389/fmicb.2015.01217
PRJNA294693	Network_1	SRP063309	GSE72691	395µmol_photons_m-2_sec-1.	Genetic_characterization	TRUE	FALSE	S	36	#7ADA6B	2015-09-03	sratoolkit	Boston_University	.csfasta	https://www.ncbi.nlm.nih.gov/bioproject/?term=PRJNA294693	https://doi.org/10.1093%2Fnar%2Fgkw737
SRP007372	NutrientResponse	SRP007372	NA	Nitrate	Culturing_Study	FALSE	FALSE	S	8	#BF281B		sratoolkit	Pennsylvania_State_University	.srf	https://www.ncbi.nlm.nih.gov/biosample/1081740	https://doi.org/10.3389%2Ffmicb.2012.00145
PRJNA294837	Profiling	SRP066851_SRP004049	GSE72691	std	Culturing_Study	TRUE	FALSE	S	11	#DC66DD	2015-09-05	sratoolkit	Pennsylvania_State_University	.srf	https://www.ncbi.nlm.nih.gov/bioproject/?term=PRJNA294837	https://doi.org/10.3389%2Ffmicb.2011.00041
PRJNA295259	Network_2	SRP063549	GSE72880	HighLight_HighO2	Genetic_characterization	TRUE	FALSE	S	48	#E56A18	2015-09-10	sratoolkit	Boston_University	.csfasta	https://www.ncbi.nlm.nih.gov/bioproject/?term=PRJNA295259	https://doi.org/10.1093%2Fnar%2Fgkw737
PRJNA310120	Fe	SRP069025	GSE77354	Fe_replete_control:_36.7_pM	Perturbation	TRUE	FALSE	S	12	#F34E99	2016-01-28	sra_run_selector/AWS	Marine_and_Lake_Biogeochemistry,_F.-A._Forel_Institute,_University_of_Geneva	.fastq	https://www.ncbi.nlm.nih.gov/bioproject/?term=PRJNA310120	https://doi.org/10.3389/fmars.2017.00247
PRJNA325540	B12	SRP076516	NA	B12+	Perturbation	FALSE	TRUE	S	2	#CCAFDC	2016-06-13	sratoolkit	Pennsylvania_State_University	.csfasta	https://www.ncbi.nlm.nih.gov/bioproject/?term=PRJNA325540	https://doi.org/10.1128/JB.00476-16
PRJNA342321	Doc	SRP087652	NA	WT_110h	Perturbation	FALSE	TRUE	S	2	#8E3CE3	2016-09-08	sra_run_selector/AWS	Pennsylvania_State_University	.fastq	https://www.ncbi.nlm.nih.gov/bioproject/?term=PRJNA342321	https://etda.libraries.psu.edu/catalog/13113aap5216
PRJNA387916	RNase3	SRP107964	GSE99279	WT_24h	Genetic_characterization	TRUE	FALSE	S	24	#8E851C	24-May-2017	sra_run_selector/AWS	Brian_Pfleger_Laboratory,_Chemical_and_Biological_Engineering,_University_of_Wisconsin_Madison	.fastq.gz	https://www.ncbi.nlm.nih.gov/bioproject/?term=PRJNA387916	https://doi.org/10.1093%2Fnar%2Fgky041
PRJNA429921	RNAdecay	SRP130967	GSE109174	WT_rifampin_0m	Perturbation	TRUE	FALSE	S	21	#468C82	13-Jan-2018	sra_run_selector/AWS	Brian_Pfleger_Laboratory,_Chemical_and_Biological_Engineering,_University_of_Wisconsin_Madison	.fastq.gz	https://www.ncbi.nlm.nih.gov/bioproject/?term=PRJNA429921	https://doi.org/10.1128%2FmSystems.00224-20
PRJNA777890	Photosynthesis	SRP344575	NA	WT_22h	Genetic_engineering	TRUE	FALSE	P	12	#1791FA	2021-11-04	sra_run_selector/AWS	University_of_Southampton	.fastq.gz	https://www.ncbi.nlm.nih.gov/bioproject/?term=PRJNA777890	https://doi.org/10.1093/plphys/kiac203
PRJNA80125	JGI	SRP007768	NA	JGI_1	Genetic_characterization	FALSE	FALSE	Both	5	#91C79D	2011-12-20	sratoolkit	JGI		https://www.ncbi.nlm.nih.gov/bioproject/?term=PRJNA80125	https://gold.jgi.doe.gov/srarawstudy?id=SRP007768
								Total	287

### Sheet: S1-3. Initial 6803 Bioprojects
Project_tag	BioProject	SRA_study_id	GEO_id	Ref_condition	Experiment_type	Project_replicates	Replicates_pooled	Single_paired	RNASeq_samples_n	n_conditions	PCA_color	Date_submitted	Submission_entity	Data_retrieval	Data_type_in_AWS	Data_link	Paper	paper_confirmed_by
1stTranscriptome	PRJNA224696	SRP032228	NA	exp_phase	Perturbation	FALSE	TRUE	S	12	12	#89D0F5	2013-10-25	Genetics_&_Experimental_Bioinformatics_Uni_Freiburg	sra_run_selector/AWS	.fastq.gz	https://www.ncbi.nlm.nih.gov/sra/PRJNA224696	https://doi.org/10.1093/dnares/dsu018	paper
5"-RNaseE	PRJNA766607	SRP338861	GSE184824	Wild_Type	Expression_Profiling	TRUE	FALSE	S	8	3	#673C29	2021-09-27	AG_Wilde,_Institute_of_Biology_III,_University_of_Freiburg	sratoolkit		https://www.ncbi.nlm.nih.gov/sra/PRJNA766607	https://doi.org/10.1101/2023.01.13.523895	paper
Alcohol	PRJNA485521	SRP157096	GSE118423	Control_30m	Perturbation	TRUE	TRUE	S	6	2	#B6917B	2018-08-10	Cellular_Regulation,_Molecular_Biosystems,_K.A._Timiryazev_Institute_of_Plant_Physiology,_Russian_Academy_of_Science	sratoolkit	.bam	https://www.ncbi.nlm.nih.gov/sra/PRJNA485521	https://doi.org/10.1016/j.gene.2020.145055	paper
asRNA	PRJNA257500	SRP045272	GSE60109	Control_0m	Genetic_characterization	TRUE	FALSE	S	8	4	#0040CE	2014-08-05	Systems_and_Synthetic_Biology_Lab,_KAIST	sra_run_selector/AWS	.fastq.gz	https://www.ncbi.nlm.nih.gov/sra/PRJNA257500	https://scholarworks.bwise.kr/cau/bitstream/2019.sw.cau/25454/1/MSK2014-proceedings.pdf	Paper_pg_142
Butanol	PRJNA318146	SRP073279	NA	Control_24h	NA	FALSE	FALSE	P	18	18	#F58880	2016-04-12	Tianjin_university	sratoolkit		https://www.ncbi.nlm.nih.gov/sra/PRJNA318146	https://doi.org/10.1186/1754-6834-6-106	context_only
CAHS	PRJNA888863	SRP401767	NA	PCCV_control_3d	Culturing	FALSE	FALSE	P	4	4	#348215	2022-10-10	Shenzhen_University	sra_run_selector/AWS	.fq.gz	https://www.ncbi.nlm.nih.gov/sra/PRJNA888863	https://doi.org/10.3389%2Ffmicb.2022.1091502	paper
CrhR	PRJNA554812	SRP214789	NA	Total_RNA	Expression_Profiling	TRUE	FALSE	S	6	3	#B6D0E2	2019-07-16	University_of_Freiburg	sra_run_selector/AWS	.fastq.gz	https://www.ncbi.nlm.nih.gov/sra/PRJNA554812
CRISPRi	PRJEB35238	ERP118266	NA	NT0_3d	Perturbation	TRUE	FALSE	S	15	5	#F5A5F0	11-Nov-2019	KTH,_SCIENCE_FOR_LIFE_LABORATORY	sratoolkit	.sra	https://www.ncbi.nlm.nih.gov/sra/PRJEB35238	https://doi.org/10.1038/s41467-020-15491-7	paper
DeepSeq	PRJNA213661	SRP028387	NA	DeepSeq_WT	NA	FALSE	FALSE	S	1	1	#000000	2013-07-30	Institute_of_Hydrobiology,_CAS	sratoolkit		https://www.ncbi.nlm.nih.gov/sra/PRJNA213661	https://doi.org/10.1371/journal.pone.0092711	paper
eCarrier	PRJNA649552	SRP274142	GSE155385	WT_Cu-	Profiling_by_Sequencing	TRUE	FALSE	P	18	6	#72F9F5	2020-07-29	Evolutionary_Computational_Biology,_Biotecnologia,_CBGP-Universidad_Politecnica_de_Madrid	sra_run_selector/AWS	.fastq.gz	https://www.ncbi.nlm.nih.gov/sra/PRJNA649552	https://doi.org/10.1073/pnas.2017898118	paper
Ethylene	PRJNA361291	SRP096747	GSE93614	Control_4d	Perturbation	TRUE	FALSE	S	6	2	#BF281B	2017-01-13	Biochemistry_&_Cellular_and_Molecular_Biology,_University_of_Tennessee	sra_run_selector/AWS	.fastq	https://www.ncbi.nlm.nih.gov/sra/PRJNA361291	https://doi.org/10.1002%2Fpld3.48	both
Fe-	PRJNA315016	SRP072019	NA	Control_7d	Culturing	TRUE	FALSE	S	6	2	#DC66DD	11-Mar-2016	Arizona_State_University	sra_run_selector/AWS	.fastq	https://www.ncbi.nlm.nih.gov/sra/PRJNA315016	https://keep.lib.asu.edu/_flysystem/fedora/c7/187375/Kellom_asu_0010E_17382.pdf	paper
Glycogen	PRJNA827942	SRP371250	NA	N-_0d	Perturbation	TRUE	FALSE	S	9	3	#E56A18	2022-04-19	Chulalongkorn_University	sra_run_selector/AWS	.fastq	https://www.ncbi.nlm.nih.gov/sra/PRJNA827942	https://doi.org/10.1007/s11274-022-03476-1	paper
Grad-seq	PRJNA608723	SRP250715	NA	merged	Profiling_by_Sequencing	TRUE	FALSE	P	48	1	#F34E99	2020-02-25	Albert-Ludwigs-University,_Biology_III_Freiburg	sra_run_selector/AWS	.fastq.gz	https://www.ncbi.nlm.nih.gov/sra/PRJNA608723	https://doi.org/10.1093/plcell/koaa017	paper
HeatAcclimation	PRJNA772179	SRP341882	GSE186038	Control_0h	Perturbation	TRUE	FALSE	P	72	24	#CCAFDC	2021-10-18	University_of_Essex	sra_run_selector/AWS	.fastq.gz	https://www.ncbi.nlm.nih.gov/sra/PRJNA772179
Hydrazones	PRJNA800046	SRP356469	GSE194275	DMSO	Culturing	TRUE	FALSE	P	9	3	#8E3CE3	2022-01-24	Central_China_Normal_University	sra_run_selector/AWS	.fq.gz	https://www.ncbi.nlm.nih.gov/sra/PRJNA800046	https://doi.org/10.1016/j.pestbp.2022.105098	paper
IsiA	PRJNA624961	SRP256110	NA	WT_0h	Perturbation	TRUE	FALSE	P	12	4	#8E851C	2020-04-13	Huazhong_Agricultural_University	sra_run_selector/AWS	.fq.gz	https://www.ncbi.nlm.nih.gov/sra/PRJNA624961	https://doi.org/10.1128/AEM.00517-20	paper
IsiC&D	PRJNA692056	SRP301698	NA	WildType_0h	Perturbation	TRUE	FALSE	P	18	6	#468C82	2021-01-14	Huazhong_Agricultural_University	sra_run_selector/AWS	.fq.gz	https://www.ncbi.nlm.nih.gov/sra/PRJNA692056	https://doi.org/10.1007/s00253-021-11347-2	paper
vs7942	PRJNA79775	SRP003530	NA	S6-Ref_0h	Perturbation	FALSE	FALSE	P	15	15	#1791FA	20-Dec-2011	JGI	sratoolkit	.srf	https://www.ncbi.nlm.nih.gov/sra/PRJNA79775	www.doi.org/10.1371/journal.pone.0109738	paper
kaiABC	PRJNA547483	SRP200618	GSE132275	WT_dark_11.5h	Culturing	FALSE	FALSE	P	24	12	#7ADA6B	2019-06-06	Friedrich-Schiller-University_Jena	sra_run_selector/AWS	.fastq	https://www.ncbi.nlm.nih.gov/sra/PRJNA547483
KpsM	PRJNA693188	SRP302332	GSE165073	Kazusa-GT	Perturbation	TRUE	FALSE	P	6	2	#3F8D9E	2021-01-19	Bioengineering_and_Synthetic_Microbiology,_Host_Pathogen_Interaction,_i3S_-_Instituto_de_Investigação_e_Inovação_em_Saúde	sra_run_selector/AWS	.fq.gz	https://www.ncbi.nlm.nih.gov/sra/PRJNA693188	https://doi.org/10.1128%2FmSphere.00003-21	both
MV_glycogen	PRJNA803019	SRP358297	NA	Control_0mM_3d	NA	TRUE	FALSE	S	6	2	#9f5741	2022-02-03	Chulalongkorn_University	sratoolkit		https://www.ncbi.nlm.nih.gov/sra/PRJNA803019	https://doi.org/10.1093/pcp/pcac100	paper
MV_toxicity	PRJNA725979	SRP316820	NA	WT_0m	Perturbation	TRUE	FALSE	P	18	6	#fce903	2021-04-29	Huazhong_Agricultural_University	sra_run_selector/AWS	.fastq.gz	https://www.ncbi.nlm.nih.gov/sra/PRJNA725979	https://doi.org/10.1007/s00253-021-11628-w	context_only
NtcA	PRJNA381210	SRP102822	GSE97289	NH4+_4h	Genetic_engineering	TRUE	FALSE	S	4	2	#FFC1C1	2017-03-31	Centro_Nacional_de_Biotecnologia_CNB	sra_run_selector/AWS	.fastq.gz	https://www.ncbi.nlm.nih.gov/sra/PRJNA381210	https://doi.org/10.1093%2Fnar%2Fgkx860	both
Oscillations	PRJEB42778	ERP126684	NA	B_rise_-1h	Culturing	TRUE	FALSE	S	21	10	#548b54	2021-03-11	KTH,_SCIENCE_FOR_LIFE_LABORATORY	sra_run_selector/AWS	.fastq.gz	https://www.ncbi.nlm.nih.gov/sra/PRJEB42778	https://doi.org/10.3389/fmicb.2021.657379	paper
PHA	PRJNA218538	SRP029697	GSE50688	Control	Genetic_characterization	TRUE	FALSE	P_	6	3	#DA70D6	2013-09-08	Synthetic_Genomics_Research_Team,_Biomass_Engineering_Program,_Riken_Yokohama_Institute	sra_run_selector/AWS	.fastq.gz	https://www.ncbi.nlm.nih.gov/sra/PRJNA218538	https://doi.org/10.1371%2Fjournal.pone.0086368	both
PndbA600	PRJEB40560	ERP124213	NA	Std_4d	Perturbation	TRUE	FALSE	Both	39	13	#8b2500	2020-11-03	Glasgow_Polyomics	sratoolkit	.bam	https://www.ncbi.nlm.nih.gov/sra/PRJEB40560	https://doi.org/10.3389%2Ffbioe.2020.619055	paper
PS-	PRJNA666973	SRP286154	NA	PS_Control_1h	Perturbation	TRUE	FALSE	S	14	7	#eeaeee	2020-10-02	Systems_and_Synthetic_Biology_Laboratory	sra_run_selector/AWS	.fastq.gz	https://www.ncbi.nlm.nih.gov/sra/PRJNA666973	https://doi.org/10.1128%2FmSystems.00943-21	paper
RibosomeProfiling	PRJEB28203	ERP110380	NA	RNA_HC_-5m	Perturbation	FALSE	FALSE	S	7	7	#e09100	2018-09-13	KTH,_SCIENCE_FOR_LIFE_LABORATORY	sratoolkit	.sra	https://www.ncbi.nlm.nih.gov/sra/PRJEB28203	https://doi.org/10.1128/mSystems.00126-18	paper
RNAhelicase_1	PRJNA626347	SRP257225	NA	30C_NC_TotalRNA_72h	Genetic_characterization	TRUE	FALSE	P	18	7	#ff34b3	2020-04-18	University_of_Freiburg	sra_run_selector/AWS	.fastq.gz	https://www.ncbi.nlm.nih.gov/sra/PRJNA626347	https://doi.org/10.1093/jxb/erab416	paper
RNAhelicase_2	PRJNA627099	SRP257665	NA	NC_TotalRNA_72h	Expression_Profiling	TRUE	FALSE	P	8	5	#E51015	2020-04-21	University_of_Freiburg	sra_run_selector/AWS	.fastq.gz	https://www.ncbi.nlm.nih.gov/sra/PRJNA627099	https://doi.org/10.1093/jxb/erab416	paper
RNApoly	PRJNA473849	SRP149383	GSE115134	RPoly_WT	Expression_Profiling	TRUE	FALSE	S	3	1	#6B8E23	2018-05-30	Natural_History_Museum	sra_run_selector/AWS	.fastq.gz	https://www.ncbi.nlm.nih.gov/sra/PRJNA473849	https://doi.org/10.1093%2Fnar%2Fgkz1130	both
RNaseE	PRJNA564715	SRP221190	NA	WT_Cu2+_deficient	Perturbation	FALSE	FALSE	S	2	2	#FF00FF	2019-09-10	University_of_Freiburg	sra_run_selector/AWS	.fastq	https://www.ncbi.nlm.nih.gov/sra/PRJNA564715
RNaseE&J	PRJNA611475	SRP252009	NA	GT	Genetic_characterization	TRUE	FALSE	S	8	3	#cc00cc	2020-03-09	Institut_de_Biologie_Physico-Chimique	sra_run_selector/AWS	.fastq	https://www.ncbi.nlm.nih.gov/sra/PRJNA611475	https://doi.org/10.3389/fmicb.2020.01055	paper
rNucleaseE	PRJNA747814	SRP328835	GSE180316	GT_rne_0h	Perturbation	TRUE	FALSE	S	36	4	#20b2aa	2021-07-18	AG_Wilde,_Institute_of_Biology_III,_University_of_Freiburg	sra_run_selector/AWS	.fastq.gz	https://www.ncbi.nlm.nih.gov/sra/PRJNA747814	https://doi.org/10.1093%2Fnar%2Fgkab1161	both
Salt	PRJNA587823	SRP228526	NA	Control_303d	Culturing	TRUE	TRUE	P	3	3	#C71585	2019-11-05	Shenzhen_University	sra_run_selector/AWS	.fastq.gz	https://www.ncbi.nlm.nih.gov/sra/PRJNA587823	https://doi.org/10.1016/j.algal.2020.101856	paper
SigB&D	PRJNA791245	SRP351868	GSE192357	GT_control_1h	Perturbation	TRUE	FALSE	S	111	15	#ffa07a	21-Dec-2021	University_of_Turku	sra_run_selector/AWS	.fastq.gz	https://www.ncbi.nlm.nih.gov/sra/PRJNA791245	https://doi.org/10.3390%2Flife12020162	both
Topo_batch	PRJEB47621_batch	ERP131906	NA	topA-OverXpression_-24h	Culturing	TRUE	FALSE	P	76	19	#e066ff	2021-12-08	Center_for_Biotechnology,_CeBiTec,_University_of_Bielefeld,_Universitatsstrasse_27,_33699_Bielefeld,_Germany	sra_run_selector/AWS	.fastq.gz	https://www.ncbi.nlm.nih.gov/sra/PRJEB47621	https://doi.org/10.1093/nar/gkac1132	context_only
Topo_turbidostat	PRJEB47621	ERP131906	NA	Control_5d	Culturing	TRUE	FALSE	P	48	4	#00a833	2021-12-08	Center_for_Biotechnology,_CeBiTec,_University_of_Bielefeld,_Universitatsstrasse_27,_33699_Bielefeld,_Germany	sra_run_selector/AWS	.fastq.gz	https://www.ncbi.nlm.nih.gov/sra/PRJEB47621	https://doi.org/10.1093/nar/gkac1132	context_only
Type1-RM	PRJNA628017	SRP258660	NA	WildType	Profiling_by_Sequencing	TRUE	FALSE	P	12	4	#d8a0a6	2020-04-25	CAS	sra_run_selector/AWS	.fastq.gz	https://www.ncbi.nlm.nih.gov/sra/PRJNA628017	https://doi.org/10.3389/fmicb.2020.01258	paper
vs7338	PRJNA629670	SRP281791	NA	vs_WT	Genetic_characterization	TRUE	FALSE	S	15	1	#ee6363	2020-05-01	KAIST	sra_run_selector/AWS	.fastq	https://www.ncbi.nlm.nih.gov/sra/PRJNA629670	https://doi.org/10.3389/fmicb.2021.667450	paper
								Total	776
